# High-throughput phenomics of global ant biodiversity

**DOI:** 10.1101/2025.11.29.689474

**Authors:** Julian Katzke, Francisco Hita Garcia, Philipp D. Lösel, Fumika Azuma, Tomáš Faragó, Lazzat Aibekova, Alexandre Casadei-Ferreira, Shubham Gautam, Adrian Richter, Evropi Toulkeridou, Sabine Bremer, Elias Hamann, Jenny Hein, Janes Odar, Chandan Sarkar, Marcus Zuber, Jacobus J. Boomsma, Rodrigo M. Feitosa, Lukas Schrader, Guojie Zhang, Sándor Csősz, Minsoo Dong, Olivia Evangelista, Georg Fischer, Brian L. Fisher, Jaime Florez Fernandez, The GAGA Consortium, Fede García, Kiko Gómez, Donato Grasso, Stephane de Greef, Benoit Guénard, Peter G. Hawkes, Robert A. Johnson, Roberto A. Keller, Rasmus S. Larsen, Timothy A. Linksvayer, Cong Liu, Arthur Matte, Masako Ogasawara, Hao Ran, Juanita Rodriguez, Enrico Schifani, Ted R. Schultz, Jonathan Z. Shik, Jeffrey Sosa-Calvo, Chao Tong, Leonardo Tozetto, Seonwoo Yoon, Masashi Yoshimura, Jie Zhao, Tilo Baumbach, Evan P. Economo, Thomas van de Kamp

## Abstract

The big data era in biology is underway, but the study of organismal form has been slow to capitalize on advances in imaging and computation. Modern imaging can digitize whole organisms, but low throughput has limited the effort to document morphological diversity. Within the open science initiative ‘Antscan’, we applied high-throughput synchrotron X-ray microtomography to capture phenotypes across a diverse and ecologically dominant insect group — ants. We provide 2193 whole-body 3D ant datasets from 792 species to broadly cover the ant phylogeny with a global scope, also pairing phenomic data with genome sequencing projects.

Scans acquired with standardized parameters facilitate automated analysis and free access to data can broaden the audience and incentivize methods development. Antscan presents a scalable approach to create libraries of diverse anatomies, heralding a new era of studies on the evolution, structure, and function of organismal phenotypes.
