## supplemental file S1 for "High-throughput phenomics of global ant biodiversity"

### Sheet: Sheet1
Firstname	Lastname	Email	Affiliation
Abel	Bernadou	abel.bernadou@univ-tlse3.fr	Centre de Recherches sur la Cognition Animale, Centre de Biologie Intégrative, Université de Toulouse, CNRS, UPS, France
Ana	Ješovnik	ana.mrav@gmail.com	Croatian Myrmecological Society, Gortanova 14, 10000 Zagreb
András	Tartally	tartally.andras@science.unideb.hu	Department of Evolutionary Zoology and Human Biology, University of Debrecen, Egyetem tér 1, 4032, Debrecen, Hungary
Bálint	Markó	marko.balint@ubbcluj.ro	Hungarian Dept. of Biology and Ecology, Babes-Bolyai University, 400006 Cluj-Napoca, Romania
Daniele	Giannetti	daniele.giannetti@unipr.it	Insect Ethology, Ecology & Sociobiology Lab, Department of Chemistry, Life Sciences and Environmental Sustainability, University of Parma, Parma, Italy
David	Nash	drnash@bio.ku.dk	Section for Ecology and Evolution, Department of Biology, University of Copenhagen, Universitetsparken 15, 2100 Copenhagen, Denmark
Erik	Frank	erik.frank@uni-wuerzburg.de	Department of Animal Ecology and Tropical Biology, Biocenter, University of Würzburg, Würzburg, Germany
Frédéric	Petitclerc	frederic.petitclerc@cnrs.fr	UMR EcoFoG (AgroParisTech, CIRAD, CNRS, INRAE, Université des Antilles, Université de Guyane), Campus Agronomique, BP 316, 97310 Kourou, France
Fredrick	Larabee	fred.larabee@sjsu.edu	Department of Biological Sciences, San Jose State University, San Jose, California, USA
Heike	Feldhaar	feldhaar@uni-bayreuth.de	Animal Population Ecology, Bayreuth Center of Ecology and Environmental Research (BayCEER), University of Bayreuth, 95440 Bayreuth, Germany
Heikki	Helanterä	heikki.helantera@oulu.fi	Ecology and genetic research unit, University of Oulu, FI-90014 University of Oulu, Finland
Herbert C.	Wagner	heriwagner@yahoo.de	Institute of Biology, 8010 Graz, Universitätsplatz 2/I, Austria
Jerome	Orivel	jerome.orivel@cnrs.fr	UMR EcoFoG (AgroParisTech, CIRAD, CNRS, INRAE, Université des Antilles, Université de Guyane), Campus Agronomique, BP 316, 97310 Kourou, France
Jes Søe	Pedersen	JSPedersen@bio.ku.dk	Section for Ecology and Evolution, Department of Biology, University of Copenhagen, Universitetsparken 15, 2100 Copenhagen, Denmark
Jürgen	Gadau	gadauj@uni-muenster.de	Institute for Evolution and Biodiversity, University of Münster, 48149 Münster, Germany
Kazuki	Tsuji	tsujik@agr.u-ryukyu.ac.jp	Department of Agro-Environmental Sciences, University of the Ryukyus, Okinawa 90300213, Japan
Martin	Bollazzi	bollazzi@fagro.edu.uy	Entomolgía. Facultad de Agronomía. Universidad de la República. Uruguay.
Morten	Schiøtt	mosch@dtu.dk	Department of Bioengineering, Technical University of Denmark, 2800 Kgs. Lyngby, Denmark
Raphael	Boulay		Research Institute on Insect Biology (IRBI), Université de Tours: Tours, France
Serge	Aron	serge.aron@ulb.be	Evolutionary Biology & Ecology, Université Libre de Bruxelles, Brussels, Belgium
Stephen	Rehner	stephen.rehner@usda.gov	USDA-ARS, Mycology and Nematology Genetic Diversity and Biology Laboratory, Beltsville, Maryland, USA
Susanne	Foitzik	foitzik@uni-mainz.de	Institute of Organismic and Molecular Evolution, Johannes Gutenberg University Mainz, Biozentrum, Hanns Dieter Hüsch Weg 15, D-55128 Mainz
Sylvia	Cremer	sylvia.cremer@ist.ac.at	ISTA (Institute of Science and Technology Austria), Am Campus 1, 3400 Klosterneuburg, Austria
